# Bone Marrow Spatial Transcriptomics Reveals a Myeloma Cell Architecture with Dysfunctional T-Cell Distribution, Neutrophil Traps, and Inflammatory Signaling

**DOI:** 10.1101/2024.07.03.601833

**Authors:** Laura Sudupe, Emma Muiños-Lopez, Ana Rosa Lopez-Perez, Amaia Vilas-Zornoza, Sarai Sarvide, Purificacion Ripalda-Cemborain, Paula Aguirre-Ruiz, Patxi San Martin-Uriz, Marta Larrayoz, Laura Alvarez-Gigli, Marta Abengozar-Muela, Itziar Cenzano, Miguel Cócera, Javier Ruiz, Ignacio Sancho González, Azari Bantan, Aleksandra Kurowska, Jin Ye, Phillip T. Newton, Bruno Paiva, Juan R. Rodriguez-Madoz, Vincenzo Lagani, Jesper Tegner, Borja Saez, Jose Angel Martinez-Climent, Isabel A. Calvo, David Gomez-Cabrero, Felipe Prosper

## Abstract

The bone marrow (BM) is a complex tissue where spatial relationships influence cell behavior, signaling, and function. Consequently, understanding the whole dynamics of cellular interactions requires complementary spatial techniques that preserve and map the architecture of cell populations *in situ*. We successfully conducted spatial transcriptional profiling using Visium Spatial Gene Expression in formalin-fixed paraffin-embedded (FFPE) BM samples obtained from healthy and Multiple Myeloma (MM) mouse models and patients, addressing the technical challenges of applying spatial technology to long bone samples. A custom data-analysis framework that combines spatial with single-cell transcriptomic profiles identified both the BM cellular composition and the existing cell relations. This allowed us to visualize the spatial distribution of transcriptionally heterogeneous MM plasma cells (MM-PC). We spatially delineated transcriptional programs associated with MM, including NETosis and IL-17-driven inflammatory signaling, which were inversely correlated to malignant PC-enriched regions. Furthermore, a gradient of MM-PC density spatially correlated with a shift from effector-to-exhausted T cell phenotypes. The translational relevance of our findings was confirmed using FFPE BM biopsies from MM patients with varying levels of malignant PC infiltration. In summary, we provide the first spatial transcriptomics analysis applied to a mouse and human mineralized bone tissue and illustrate the BM cellular architecture of MM, revealing deregulated mechanisms underlying MM intercellular communication.
