## Supplementary material for "Bone Marrow Spatial Transcriptomics Reveals a Myeloma Cell Architecture with Dysfunctional T-Cell Distribution, Neutrophil Traps, and Inflammatory Signaling": SupplementaryData1.xlsx

### Sheet: 194_genes
Gene	SE value
Igkc	60446.4
Ighm	36089
Hbb-bs	24328
Hba-a2	12653.1
Ighj4	9814
Hbb-bt	4688.84
Jchain	3726.63
Cd74	2009.08
Ighg2b	1967.89
Hsp90b1	1487.24
S100a9	1231.98
Hist1h1a	1166.69
Ighg3	1143.91
Ighj1	981.492
S100a8	939.178
B2m	902.061
Hist1h1d	846.62
Hist1h1c	834.888
Tmsb4x	825.683
Car2	779.166
Hist2h2bb	761.532
Hist1h3d	600.944
Alas2	589.018
Ngp	521.078
Rack1	515.24
Camp	464.685
Hist1h2bb	443.87
Sem1	427.805
Actb	408.298
Gpx1	396.067
Sec11c	394.348
Eef1a1	381.939
Cd52	374.006
Ube2l6	365.343
Tmcc2	349.012
Rnf187	315.17
Ly6e	312.108
Bpgm	299.409
Tpt1	293.41
Hspa5	283.987
Hist1h3c	273.111
Dmtn	268.456
Snca	264.561
Pabpc1	260.189
Blvrb	258.948
Ltf	256.155
Cyba	255.73
Hmbs	254.037
Mki67	252.614
Lcn2	252.095
Epb41	250.1
Pdia4	246.435
Hist4h4	246.088
Eef1b2	244.524
Ctss	243.43
Hist1h3b	242.288
Cst3	232.062
Creld2	225.8
Fth1	223.273
Hnrnpa2b1	221.865
Ctsb	218.771
Oaz1	216.099
Edem1	211.836
Slc4a1	208.796
Slc25a37	201.737
Fam117a	190.073
Chst1	186.998
Tfrc	185.55
Plac8	181.171
Pdia3	177.374
Txndc5	177.066
Abcb10	167.861
Mt1	161.558
Ssr4	161.029
Hist1h2bj	158.924
Serp1	158.324
Ly6d	156
Manf	153.797
Iglc1	149.799
Ly6k	149.379
Dek	149.251
Xbp1	148.783
Prdx4	146.224
Itm2b	143.584
Arhgdib	140.255
Tmpo	138.967
Anp32b	137.302
Hist1h1e	136.485
Prxl2a	135.972
Mt2	135.646
Anp32a	133.746
Grn	132.678
Calr	131.781
Ermap	131.753
Edem2	128.715
Ybx3	128.642
Cd24a	127.445
Ppp1r15a	125.768
Npc2	125.012
Tnfaip2	124.791
Sppl2b	124.077
Sdf4	123.971
Fech	121.246
Hist1h1b	119.622
H2-D1	119.243
Mkrn1	118.834
Slbp	118.422
Trp53inp1	116.311
Alad	115.9
Cdca3	115.707
Aqp1	115.352
Cp	114.025
Eif5	112.265
Trim10	111.664
Rexo2	111.258
Psap	110.292
Rffl	109.657
Glrx5	108.053
Fkbp2	106.192
Spint2	104.907
Gypa	104.837
Pon3	104.307
Eaf2	104.07
Anp32e	103.83
Ppib	102.525
S100a6	102.129
Crebzf	101.957
Ank1	99.1519
Ghitm	99.0901
Atp2a2	98.7538
Prdx2	98.5445
Rpn1	97.4665
H13	97.1274
Ccna2	95.9397
Ctse	95.6823
Kel	94.784
H2afz	94.6026
Clta	93.8915
Ncf1	93.5576
Erp29	93.2714
Psmb8	92.2538
Pigq	91.5221
Mmp9	90.9533
Atf4	88.2983
Cdk1	86.3716
Sdc1	86.1645
Nucb1	85.7303
Retnlg	85.4406
Rsad2	85.1788
Sel1l	85.0227
Hist1h2bk	84.6181
Elane	84.1895
Luc7l3	83.4152
Lrch4	83.0347
March2	82.6761
Urod	82.544
Wfdc21	82.1001
Srrt	81.2343
Mocs1	81.1875
Eif4b	80.6592
Otud5	80.6423
Anxa1	80.4317
Ubr4	79.9136
Bcl2l1	79.3892
Mzb1	79.2121
March8	78.965
Epcam	78.3021
Eef2	78.1015
Abtb1	77.7528
Ptp4a3	77.6974
Sec61b	77.6757
Ppt1	77.5445
Ehbp1l1	77.2502
Pfn1	76.8469
Rmc1	76.6506
Atpif1	76.3102
Arl6ip1	75.7266
Ucp2	75.6037
Krtcap2	75.2501
Hist1h4h	74.7399
Ppox	74.6619
H2-K1	74.6395
Pglyrp1	74.5656
Hist2h2ac	74.5275
Spta1	74.4606
Derl3	73.7627
Grina	73.2883
Cybb	73.1592
Timp3	73.0234
Pou2af1	72.891
Rhag	72.4705
Ppp1cb	71.512
Srsf6	71.3567
Sun2	71.324
