## Supplementary material for "Bone Marrow Spatial Transcriptomics Reveals a Myeloma Cell Architecture with Dysfunctional T-Cell Distribution, Neutrophil Traps, and Inflammatory Signaling": SupplementaryData2.xlsx

### Sheet: GO analysis
ID	Description	GeneRatio	BgRatio	pvalue	p.adjust	qvalue	geneID	Count
GO:0140534	endoplasmic reticulum protein-containing complex	20/169	130/28739	7.40805e-23	2.21501e-20	1.48941e-20	Hsp90b1/B2m/Sec11c/Hspa5/Pdia4/Pdia3/Ssr4/Calr/H2-D1/Ppib/Rpn1/H13/Pigq/Sel1l/Mzb1/Sec61b/Arl6ip1/Krtcap2/H2-K1/Derl3	20
GO:0005790	smooth endoplasmic reticulum	8/169	35/28739	2.48829e-11	3.30523e-09	2.22249e-09	Hsp90b1/Hspa5/Pdia4/Pdia3/Prdx4/Calr/Ppib/Erp29	8
GO:0031301	integral component of organelle membrane	17/169	350/28739	3.31628e-11	3.30523e-09	2.22249e-09	B2m/Hspa5/Edem1/Pdia3/Abcb10/Xbp1/Itm2b/Calr/Sppl2b/H2-D1/Ghitm/H13/Arl6ip1/Ppox/H2-K1/Derl3/Sun2	17
GO:0031300	intrinsic component of organelle membrane	17/169	370/28739	7.88089e-11	5.89097e-09	3.96118e-09	B2m/Hspa5/Edem1/Pdia3/Abcb10/Xbp1/Itm2b/Calr/Sppl2b/H2-D1/Ghitm/H13/Arl6ip1/Ppox/H2-K1/Derl3/Sun2	17
GO:0030176	integral component of endoplasmic reticulum membrane	12/169	155/28739	1.44622e-10	8.64839e-09	5.81533e-09	B2m/Hspa5/Edem1/Pdia3/Xbp1/Calr/Sppl2b/H2-D1/H13/Arl6ip1/H2-K1/Derl3	12
GO:0031227	intrinsic component of endoplasmic reticulum membrane	12/169	163/28739	2.597e-10	1.29417e-08	8.70221e-09	B2m/Hspa5/Edem1/Pdia3/Xbp1/Calr/Sppl2b/H2-D1/H13/Arl6ip1/H2-K1/Derl3	12
GO:0005788	endoplasmic reticulum lumen	9/169	84/28739	1.71254e-09	7.315e-08	4.91873e-08	Hsp90b1/Hspa5/Pdia4/Pdia3/Txndc5/Manf/Calr/Erp29/Mzb1	9
GO:0042824	MHC class I peptide loading complex	5/169	11/28739	2.97522e-09	1.11199e-07	7.4772e-08	B2m/Pdia3/Calr/H2-D1/H2-K1	5
GO:0034663	endoplasmic reticulum chaperone complex	5/169	12/28739	5.07614e-09	1.68641e-07	1.13397e-07	Hsp90b1/Hspa5/Pdia4/Ppib/Mzb1	5
GO:0005791	rough endoplasmic reticulum	8/169	89/28739	5.70468e-08	1.7057e-06	1.14694e-06	Snca/Ssr4/Rpn1/H13/Ncf1/Nucb1/Sec61b/Arl6ip1	8
GO:0098576	lumenal side of membrane	5/169	21/28739	1.24951e-07	3.39638e-06	2.28379e-06	Sppl2b/H2-D1/H13/Nucb1/H2-K1	5
GO:0071556	integral component of lumenal side of endoplasmic reticulum membrane	4/169	16/28739	1.98757e-06	4.48473e-05	3.01561e-05	Sppl2b/H2-D1/H13/H2-K1	4
GO:0098553	lumenal side of endoplasmic reticulum membrane	4/169	16/28739	1.98757e-06	4.48473e-05	3.01561e-05	Sppl2b/H2-D1/H13/H2-K1	4
GO:0005938	cell cortex	11/169	305/28739	2.09987e-06	4.48473e-05	3.01561e-05	Actb/Eef1a1/Dmtn/Snca/Epb41/Slc4a1/Tnfaip2/Ank1/Clta/Pfn1/Spta1	11
GO:0016234	inclusion body	6/169	79/28739	7.37241e-06	0.000146957	9.88162e-05	Gpx1/Snca/Edem1/Psap/Atf4/Eef2	6
GO:0030863	cortical cytoskeleton	7/169	122/28739	8.15133e-06	0.000152328	0.000102428	Actb/Eef1a1/Dmtn/Epb41/Slc4a1/Ank1/Spta1	7
GO:0043020	NADPH oxidase complex	3/169	12/28739	4.22681e-05	0.00074342	0.000499888	Cyba/Ncf1/Cybb	3
GO:0044322	endoplasmic reticulum quality control compartment	3/169	13/28739	5.4711e-05	0.000894516	0.000601488	Edem1/Calr/Sec61b	3
GO:0045335	phagocytic vesicle	6/169	113/28739	5.68422e-05	0.000894516	0.000601488	B2m/Ctss/Calr/H2-D1/H2-K1/Cybb	6
GO:0042611	MHC protein complex	4/169	38/28739	7.28733e-05	0.00108946	0.000732569	Cd74/B2m/H2-D1/H2-K1	4
GO:0016529	sarcoplasmic reticulum	5/169	76/28739	8.73851e-05	0.0012442	0.00083662	Hsp90b1/Manf/Calr/Ank1/Atp2a2	5
GO:0005770	late endosome	8/169	246/28739	0.000109849	0.00149295	0.00100388	Cd74/Tpt1/Ctss/Cst3/Grn/Sdf4/Psap/Rmc1	8
GO:0030867	rough endoplasmic reticulum membrane	3/169	17/28739	0.000127849	0.00166204	0.00111758	Ssr4/Sec61b/Arl6ip1	3
GO:0016528	sarcoplasm	5/169	85/28739	0.000148687	0.00185239	0.00124558	Hsp90b1/Manf/Calr/Ank1/Atp2a2	5
GO:0098562	cytoplasmic side of membrane	7/169	195/28739	0.000162278	0.00194084	0.00130506	Slc4a1/Sppl2b/S100a6/Ank1/Atp2a2/H13/Spta1	7
GO:0042571	immunoglobulin complex, circulating	6/169	139/28739	0.000178187	0.00204914	0.00137788	Igkc/Ighm/Jchain/Ighg2b/Ighg3/Iglc1	6
GO:0030139	endocytic vesicle	7/169	211/28739	0.000262802	0.00287304	0.00193188	B2m/Ctss/Fth1/Calr/H2-D1/H2-K1/Cybb	7
GO:0019814	immunoglobulin complex	6/169	150/28739	0.000269047	0.00287304	0.00193188	Igkc/Ighm/Jchain/Ighg2b/Ighg3/Iglc1	6
GO:0005743	mitochondrial inner membrane	10/169	460/28739	0.000416677	0.00429608	0.00288876	Alas2/Snca/Slc25a37/Abcb10/Fech/Ghitm/Rsad2/Bcl2l1/Ucp2/Ppox	10
GO:0042612	MHC class I protein complex	3/169	26/28739	0.000470188	0.00468621	0.00315109	B2m/H2-D1/H2-K1	3
GO:0030670	phagocytic vesicle membrane	3/169	27/28739	0.000526684	0.00507995	0.00341585	B2m/H2-D1/H2-K1	3
GO:0031225	anchored component of membrane	6/169	181/28739	0.000728077	0.00680297	0.00457443	Cd52/Ly6e/Ly6d/Ly6k/Cd24a/Cp	6
GO:0016235	aggresome	3/169	38/28739	0.0014487	0.0131261	0.00882623	Edem1/Psap/Eef2	3
GO:0098554	cytoplasmic side of endoplasmic reticulum membrane	2/169	10/28739	0.00149974	0.0131889	0.00886842	Sppl2b/H13	2
GO:0030660	Golgi-associated vesicle membrane	3/169	40/28739	0.00168215	0.0143703	0.00966286	Itm2b/Sppl2b/Clta	3
GO:0043209	myelin sheath	6/169	215/28739	0.00176075	0.014624	0.00983343	Car2/Actb/Eef1a1/Hspa5/Pdia3/Prdx2	6
GO:0005798	Golgi-associated vesicle	4/169	89/28739	0.00191051	0.015439	0.0103814	Itm2b/Sppl2b/Clta/Nucb1	4
GO:0042613	MHC class II protein complex	2/169	12/28739	0.00218267	0.0171742	0.0115482	Cd74/B2m	2
GO:0030666	endocytic vesicle membrane	3/169	45/28739	0.00236461	0.0181287	0.01219	B2m/H2-D1/H2-K1	3
GO:0062023	collagen-containing extracellular matrix	8/169	396/28739	0.00247096	0.0184704	0.0124198	Cst3/Ctsb/Calr/S100a6/Mmp9/Elane/Anxa1/Timp3	8
GO:0000164	protein phosphatase type 1 complex	2/169	14/28739	0.00298628	0.0212595	0.0142952	Ppp1r15a/Ppp1cb	2
GO:0008250	oligosaccharyltransferase complex	2/169	14/28739	0.00298628	0.0212595	0.0142952	Rpn1/Krtcap2	2
GO:0070062	extracellular exosome	4/169	104/28739	0.00336152	0.0223403	0.015022	Hnrnpa2b1/Tfrc/Aqp1/Anxa1	4
GO:0000153	cytoplasmic ubiquitin ligase complex	2/169	15/28739	0.00343243	0.0223403	0.015022	Sel1l/Derl3	2
GO:0042581	specific granule	2/169	15/28739	0.00343243	0.0223403	0.015022	Camp/Ltf	2
GO:0016323	basolateral plasma membrane	6/169	246/28739	0.00343696	0.0223403	0.015022	Car2/Epb41/Slc4a1/Tfrc/Aqp1/Epcam	6
GO:0009898	cytoplasmic side of plasma membrane	5/169	177/28739	0.00402373	0.0255978	0.0172124	Slc4a1/S100a6/Ank1/Atp2a2/Spta1	5
GO:0030141	secretory granule	8/169	432/28739	0.00417946	0.0260345	0.0175061	Camp/Snca/Ltf/Pdia3/Ly6k/Calr/Aqp1/Elane	8
GO:1903561	extracellular vesicle	4/169	116/28739	0.00495828	0.0302556	0.0203444	Hnrnpa2b1/Tfrc/Aqp1/Anxa1	4
GO:0031985	Golgi cisterna	3/169	61/28739	0.00560006	0.0334884	0.0225181	H2-D1/Nucb1/H2-K1	3
GO:0009925	basal plasma membrane	6/169	276/28739	0.00598173	0.0343709	0.0231116	Car2/Epb41/Slc4a1/Tfrc/Aqp1/Epcam	6
GO:0005796	Golgi lumen	2/169	20/28739	0.00609251	0.0343709	0.0231116	Sdf4/Sdc1	2
GO:0005797	Golgi medial cisterna	2/169	20/28739	0.00609251	0.0343709	0.0231116	H2-D1/H2-K1	2
GO:0043230	extracellular organelle	4/169	125/28739	0.00644408	0.0350324	0.0235563	Hnrnpa2b1/Tfrc/Aqp1/Anxa1	4
GO:0065010	extracellular membrane-bounded organelle	4/169	125/28739	0.00644408	0.0350324	0.0235563	Hnrnpa2b1/Tfrc/Aqp1/Anxa1	4
GO:0010008	endosome membrane	6/169	284/28739	0.00684583	0.0365518	0.0245781	Tfrc/Sppl2b/H2-D1/Rffl/Rmc1/H2-K1	6
GO:0005771	multivesicular body	3/169	66/28739	0.00696984	0.0365611	0.0245843	Cd74/Tpt1/Cst3	3
GO:0005884	actin filament	4/169	133/28739	0.00799026	0.0411912	0.0276976	Actb/Dmtn/Anxa1/Ehbp1l1	4
GO:0005905	clathrin-coated pit	3/169	70/28739	0.00819656	0.0415385	0.0279312	Tfrc/Clta/Bcl2l1	3
GO:0032398	MHC class Ib protein complex	2/169	24/28739	0.00871504	0.0426068	0.0286495	H2-D1/H2-K1	2
GO:0045121	membrane raft	7/169	393/28739	0.00884823	0.0426068	0.0286495	Actb/Ctsb/Cd24a/H2-D1/Aqp1/Eef2/Ppt1	7
GO:0098857	membrane microdomain	7/169	394/28739	0.00896495	0.0426068	0.0286495	Actb/Ctsb/Cd24a/H2-D1/Aqp1/Eef2/Ppt1	7
GO:0045178	basal part of cell	6/169	301/28739	0.00897736	0.0426068	0.0286495	Car2/Epb41/Slc4a1/Tfrc/Aqp1/Epcam	6
GO:0005801	cis-Golgi network	3/169	73/28739	0.00919469	0.0429565	0.0288846	H2-D1/Nucb1/H2-K1	3
