## Supplementary material for "Bone Marrow Spatial Transcriptomics Reveals a Myeloma Cell Architecture with Dysfunctional T-Cell Distribution, Neutrophil Traps, and Inflammatory Signaling": SupplementaryData3.xlsx

### Sheet: TcellEffector_mouse
Symbol	Name
Alox5ap	Arachidonate 5-lipoxygenase activating protein
Anxa1	Annexin A1
Arl4c	ADP ribosylation factor like GTPase 4C
Atp6v1g1	ATPase H+ transporting V1 subunit G1
B2m	Beta-2-microglobulin
Bin2	Bridging integrator 2
Cd3d	CD3 delta subunit of T-cell receptor complex
Cd48	CD48 Molecule
Cd52	CD52 Molecule
Ctsc	Cathepsin C
Ctsw	Cathepsin W
Cxcr6	C-X-C motif chemokine receptor 6
Cyba	Cytochrome b-245 alpha chain
Emp3	Epithelial membrane protein 3
Eomes	Eomesodermin
Evl	Enah/Vasp-like
Ftl1	Ferritin light chain
Gbp5	Guanylate binding protein 5
Grap2	GRB2 related adaptor protein 2
Gzma	Granzyme A
Gzmb	Granzyme B
Hcst	Hematopoietic cell signal transducer
Ifitm2	Interferon induced transmembrane protein 2
Ifng	Interferon gamma
Il4ra	Interleukin 4 receptor, alpha
Irf1	Interferon regulatory factor 1
Isg15	ISG15 ubiquitin like modifier
Isg20	Interferon stimulated exonuclease gene 20
Itm2b	Integral membrane protein 2B
Lgals3	Galectin 3
Lst1	Leukocyte specific transcript 1
Ltb	Lymphotoxin beta
Malat1	Metastasis associated lung adenocarcinoma transcript 1
mt-Co2	Mitochondrially encoded cytochrome c oxidase II
Pdlim2	PDZ and LIM domain 2
Prf1	Perforin 1
Rabac1	Rab acceptor 1
Rps27rt	Ribosomal protein S27, retrogene
S100a4	S100 calcium binding protein A4
S100a6	S100 calcium binding protein A6
Samhd1	SAM and HD domain containing deoxynucleoside triphosphate triphosphohydrolase 1
Sdf2l1	Stromal cell derived factor 2 like 1
Sh3bgrl3	SH3 domain binding glutamate rich protein like 3
Slfn5	Schlafen family member 5
Stk17b	Serine/threonine kinase 17b
Tc2n	Tandem C2 domains, nuclea
Tpt1	Tumor protein, translationally-controlled 1
Xbp1	X-box binding protein 1

### Sheet: TcellEffector_human
Symbol	Name
ALOX5AP	Arachidonate 5-lipoxygenase activating protein
ANXA1	Annexin A1
ARL4C	ADP ribosylation factor like GTPase 4C
ATP6V1G1	ATPase H+ transporting V1 subunit G1
B2M	Beta-2-microglobulin
BIN2	Bridging integrator 2
CD3D	CD3 delta subunit of T-cell receptor complex
CD48	CD48 Molecule
CD52	CD52 Molecule
CTCS	Cathepsin C
CTSW	Cathepsin W
CXCR6	C-X-C motif chemokine receptor 6
CYBA	Cytochrome b-245 alpha chain
EMP3	Epithelial membrane protein 3
EOMES	Eomesodermin
EVL	Enah/Vasp-like
FTL	Ferritin light chain
FXYD5	FXYD domain containing ion transport regulator 5
GRAP2	GRB2 related adaptor protein 2
GZMA	Granzyme A
GZMB	Granzyme B
HCST	Hematopoietic cell signal transducer
IFITM2	Interferon induced transmembrane protein 2
IFNG	Interferon gamma
IL32	Interleukin 32
IL4R	Interleukin 4 receptor
IRF1	Interferon regulatory factor 1
ISG15	ISG15 ubiquitin like modifier
ISG20	Interferon stimulated exonuclease gene 20
ITM2B	Integral membrane protein 2B
LGALS3	Galectin 3
LST1	Leukocyte specific transcript 1
LTB	Lymphotoxin beta
MALAT1	Metastasis associated lung adenocarcinoma transcript 1
MT-CO2	Mitochondrially encoded cytochrome c oxidase II
NCR3	Natural cytotoxicity triggering receptor 3
PDLIM2	PDZ and LIM domain 2
PRF1	Perforin 1
RABAC1	Rab acceptor 1
RPL27A	Ribosomal protein L27a
RPS27	Ribosomal protein S27
S100A4	S100 calcium binding protein A4
S100A6	S100 calcium binding protein A6
SAMHD1	SAM and HD domain containing deoxynucleoside triphosphate triphosphohydrolase 1
SDF2L1	Stromal cell derived factor 2 like 1
SH3BGRL3	SH3 domain binding glutamate rich protein like 3
SLFN5	Schlafen family member 5
STK17B	Serine/threonine kinase 17b
TC2N	Tandem C2 domains, nuclea
TMSB4X	Thymosin beta 4 X-linked
TPT1	Tumor protein, translationally-controlled 1
TRAC	T cell receptor alpha constant
XBP1	X-box binding protein 1

### Sheet: TcellExhaustion_mouse
Symbol	Name
Acp5	Acid phosphatase 5, tartrate resistant
Ccdc141	Coiled-coil domain containing 141
Ccl3	C-C motif chemokine ligand 3
Cd38	CD38 molecule
Ctla4	Cytotoxic T-lymphocyte associated protein 4
Ctsb	Cathepsin B
Enosf1	Enolase superfamily member 1
Fasl	Fas ligand
Gapdh	Glyceraldehyde-3-phosphate dehydrogenase
Gbp2	Guanylate binding protein 2
Havcr2	Hepatitis A virus cellular receptor 2
Ifi44l	Interferon induced protein 44 like
Kif20b	Kinesin family member 20B
Mcm3	Minichromosome maintenance complex component 3
Mcm5	Minichromosome maintenance complex component 5
Mcm7	Minichromosome maintenance complex component 7
Mx1	MX dynamin like GTPase 1
Nab1	NGFI-A binding protein 1
Ndfip2	Nedd4 family interacting protein 2
Oas3	2,-5,-oligoadenylate synthetase 3
Oasl1	2,-5, oligoadenylate synthetase-like 1
Pam	Peptidylglycine alpha-amidating monooxygenase
Pcna	Proliferating cell nuclear antigen
Pdcd1	Programmed cell death 1
Phlda1	Pleckstrin homology like domain family A member 1
Rsad2	Radical S-adenosyl methionine domain containing 2
Slc43a3	Solute carrier family 43 member 3
Stmn1	Stathmin 1
Tbc1d4	TBC1 domain family member 4
Tigit	T cell immunoreceptor with Ig and ITIM domains
Tnfrsf9	TNF receptor superfamily member 9
Tnfsf10	TNF superfamily member 10
Tox	Thymocyte selection associated high mobility group box
Ttn	Titin
Wars1	Tryptophanyl-tRNA synthetase 1

### Sheet: TcellExhaustion_human
Symbol	Name
ACP5	Acid phosphatase 5, tartrate resistant
CCDC141	Coiled-coil domain containing 141
CCL3	C-C motif chemokine ligand 3
CD38	CD38 molecule
CTLA4	Cytotoxic T-lymphocyte associated protein 4
CTSB	Cathepsin B
ENOSF1	Enolase superfamily member 1
FASLG	Fas ligand
GAPDH	Glyceraldehyde-3-phosphate dehydrogenase
GBP2	Guanylate binding protein 2
HAVCR2	Hepatitis A virus cellular receptor 2
IFI44L	Interferon induced protein 44 like
ITTN	Kinesin family member 20B
KIF20B	Minichromosome maintenance complex component 3
MCM3	Minichromosome maintenance complex component 5
MCM5	Minichromosome maintenance complex component 7
MCM7	MX dynamin like GTPase 1
MX1	NGFI-A binding protein 1
NAB1	Nedd4 family interacting protein 2
NDFIP2	2,-5,-oligoadenylate synthetase 3
OAS3	2,-5, oligoadenylate synthetase-like 1
OASL	Peptidylglycine alpha-amidating monooxygenase
PAM	Proliferating cell nuclear antigen
PCNA	Programmed cell death 1
PDCD1	Pleckstrin homology like domain family A member 1
PHLDA1	Radical S-adenosyl methionine domain containing 2
RSAD2	Solute carrier family 43 member 3
SLC43A3	Stathmin 1
STMN1	TBC1 domain family member 4
TBC1D4	T cell immunoreceptor with Ig and ITIM domains
TIGIT	TNF receptor superfamily member 9
TNFRSF9	TNF superfamily member 10
TNFSF10	Thymocyte selection associated high mobility group box
TOX	Titin
WARS1	Tryptophanyl-tRNA synthetase 1
