## Supplementary material for "Bone Marrow Spatial Transcriptomics Reveals a Myeloma Cell Architecture with Dysfunctional T-Cell Distribution, Neutrophil Traps, and Inflammatory Signaling": SupplementaryData5.xlsx

### Sheet: Scores
ID	Description	Mouse_geneID	Human_geneID
mmu04670	Leukocyte transendothelial migration - Mus musculus (house mouse)	Actb/Cybb/Gnai2/Itgb2/Mapk14/Mmp9/Msn/Ncf1/Ncf4/Pik3cd/Sipa1	ACTB/CYBB/GNAI2/ITGB2/MAPK14/MMP9/MSN/NCF1/NCF4/PIK3CD/SIPA1
mmu04810	Regulation of actin cytoskeleton - Mus musculus (house mouse)	Actb/Actr3/Arpc1b/Diaph1/Itgb2/Mapk1/Msn/Myh9/Pfn1/Pik3cd/Ppp1cb/Tmsb4x/Wasf2	ACTB/ACTR3/ARPC1B/DIAPH1/ITGB2/MAPK1/MSN/MYH9/PFN1/PIK3CD/PPP1CB/TMSB4Y/WASF2
mmu04613	Neutrophil extracellular trap formation - Mus musculus (house mouse)	Actb/C5ar1/Camp/Cybb/Itgb2/Mapk1/Mapk14/Ncf1/Ncf4/Padi4/Pik3cd	ACTB/C5AR1/CAMP/CYBB/ITGB2/MAPK1/MAPK14/NCF1/NCF4/PADI4/PIK3CD
mmu05418	Fluid shear stress and atherosclerosis - Mus musculus (house mouse)	Actb/Arhgef2/Calm2/Gpc1/Mapk14/Mmp9/Ncf1/Pik3cd/Txn1	ACTB/ARHGEF2/CALM2/GPC1/MAPK14/MMP9/NCF1/PIK3CD/TXN
mmu04380	Osteoclast differentiation - Mus musculus (house mouse)	Mapk1/Mapk14/Ncf1/Ncf4/Pik3cd/Pirb/Tgfb1/Tyrobp	LILRA4/LILRA5/LILRA6/LILRB3/LILRB4/LILRB5/MAPK1/MAPK14/NCF1/NCF4/PIK3CD/TGFB1/TYROBP
mmu04145	Phagosome - Mus musculus (house mouse)	Actb/Coro1a/Cybb/Itgb2/Ncf1/Ncf4/Rab5c/Tcirg1	ACTB/CORO1A/CYBB/ITGB2/NCF1/NCF4/RAB5C/TCIRG1
mmu05220	Chronic myeloid leukemia - Mus musculus (house mouse)	Mapk1/Mdm2/Pik3cd/Stat5b/Tgfb1	MAPK1/MDM2/PIK3CD/STAT5B/TGFB1
mmu04062	Chemokine signaling pathway - Mus musculus (house mouse)	Cxcr2/Gnai2/Grk2/Mapk1/Ncf1/Pik3cd/Stat5b/Was	CXCR2/GNAI2/GRK2/MAPK1/NCF1/PIK3CD/STAT5B/WAS
mmu05417	Lipid and atherosclerosis - Mus musculus (house mouse)	Calm2/Cybb/Mapk1/Mapk14/Mmp9/Ncf1/Ncf4/Pik3cd	CALM2/CYBB/MAPK1/MAPK14/MMP9/NCF1/NCF4/PIK3CD
mmu04657	IL-17 signaling pathway - Mus musculus (house mouse)	Cebpb/Mapk1/Mapk14/Mmp9/S100a8	CEBPB/MAPK1/MAPK14/MMP9/S100A8
